# scDisentangle: sequential disentanglement for single-cell perturbation response prediction

**DOI:** 10.64898/2026.11.04.764292

**Authors:** Salim El Mejjad, Salwa Enezari, Anas Bedraoui, Fatima Zahra El Hajji, Rachid El Fatimy, Matan Hofree, Tariq Daouda

## Abstract

Predicting the transcriptional response of single cells to perturbation is a central goal of single-cell modeling, with broad application to analysis and experimental design. Existing methods often fail to beat simple baselines and offer little insight into how biological variation is organized. We present scDisentangle, a model that decomposes single-cell expression into observed attributes and a sequence of residual components, generating counterfactuals that preserve source cell identity. scDisentangle outperformed current models and naive baselines on cytokine stimulation, liver infection, and unseen combinatorial genetic perturbations, on which accuracy was largely independent of how closely a response resembled the average perturbation effect. In an immune checkpoint inhibitor-associated myocarditis cohort, cell-resolved counterfactuals predicted donor-specific intracardiac CD8+ T cell states from peripheral blood. In a castration-regeneration prostate atlas, predictions recapitulated luminal dynamics and progenitor-marker kinetics upon androgen add-back. scDisentangle’s coarse-to-fine latent structure aligned with hematopoietic lineage organization, with early levels capturing a less differentiated core progressively refined into cell-type-specific programs.
