## Supplementary Table 2 - Kang benchmark for "scDisentangle: sequential disentanglement for single-cell perturbation response prediction"

### Sheet: Normalized RMSE Mean
Method	B	CD14 Mono	CD16 Mono	CD4 T	CD8 T	DC	NK	T	Average
BIOLORD	0.37	0.53	0.34	0.43	0.37	0.38	0.38	0.4	0.4
CPA	0.21	0.53	0.3	0.23	0.28	0.53	0.28	0.22	0.32
perturbation-agnostic	1	1	1	1	1	1	1	1	1
context-agnostic	0.21	0.65	0.49	0.57	0.37	0.35	0.35	0.35	0.42
SCDISENTANGLE	0.2	0.38	0.12	0.15	0.26	0.32	0.2	0.16	0.22
SCDISINFACT	0.28	0.41	0.32	0.36	0.42	0.3	0.4	0.42	0.36
SCGEN	0.16	0.71	0.38	0.21	0.24	0.34	0.27	0.18	0.31

### Sheet: Pearson Mean
Method	B	CD14 Mono	CD16 Mono	CD4 T	CD8 T	DC	NK	T	Average
BIOLORD	96.52	59.18	89.73	96.38	95.2	83.76	94.91	87.27	87.87
CPA	97.63	66.99	93.11	97.47	96.51	71.61	94.52	96.44	89.29
perturbation-agnostic	84.28	21.98	73.11	87.71	87.5	20.41	84.03	69.74	66.09
context-agnostic	96.17	45.18	87.75	91.36	93.34	86.99	89.52	88.37	84.83
SCDISENTANGLE	98.18	83.27	98.17	98.98	97.48	92.95	96.42	96.63	95.26
SCDISINFACT	95.04	67.01	91.3	95.98	93.43	83.77	87.19	85.69	87.42
SCGEN	98	63.03	94.87	98.61	96.76	93.4	95.99	94.48	91.89

### Sheet: Pearson Mean Delta
Method	B	CD14 Mono	CD16 Mono	CD4 T	CD8 T	DC	NK	T	Average
BIOLORD	88.1	54.91	87.42	86.27	91.79	82.55	83.18	83.69	82.24
CPA	90.97	63.68	89.94	87.84	85.41	69.48	81.86	93.21	82.8
perturbation-agnostic
context-agnostic	93	39.74	84.04	86.69	85.15	86.45	78.83	88.21	80.26
SCDISENTANGLE	93.91	83.1	97.6	95.28	93.44	93.19	89.43	94.58	92.57
SCDISINFACT	88.79	64.71	87.41	90.41	84.59	82.6	75.95	83.65	82.26
SCGEN	94.32	66.33	94.73	93.07	88.93	93.61	87.95	92.26	88.9

### Sheet: R2 Mean
Method	B	CD14 Mono	CD16 Mono	CD4 T	CD8 T	DC	NK	T	Average
BIOLORD	71.91	-114.17	56.88	71.81	81.85	-32.8	71.45	19.76	28.34
CPA	91.38	-105.86	70.09	92.36	89.94	-98.4	85.17	74.12	37.35
perturbation-agnostic	-84.65	-620.17	-222.13	-39.34	-24.38	-612.79	-82.97	-382.64	-258.63
context-agnostic	91.8	-206.24	22.58	54.76	82.73	10.4	77.97	41.63	21.95
SCDISENTANGLE	91.95	-6.43	94.97	96.65	91.08	25.73	92.65	86.08	71.58
SCDISINFACT	83.89	-28.34	63.58	79.09	76.14	20.45	69.66	11.52	47
SCGEN	95.09	-271.28	53.08	92.99	92.65	16.6	85.85	84.56	31.19

### Sheet: R2 Mean Delta
Method	B	CD14 Mono	CD16 Mono	CD4 T	CD8 T	DC	NK	T	Average
BIOLORD	9.07	-122.64	39.98	-13.44	26.56	-38.34	14.2	-35.57	-15.02
CPA	72.09	-114	58.37	69.26	59.28	-106.68	55.43	56.27	18.75
perturbation-agnostic
context-agnostic	73.47	-218.35	-7.77	-82.08	30.09	6.66	33.78	1.38	-20.35
SCDISENTANGLE	73.92	-10.64	92.99	86.51	63.9	22.63	77.9	76.49	60.46
SCDISINFACT	47.85	-33.42	49.31	15.84	3.42	17.13	8.82	-49.49	7.43
SCGEN	84.09	-285.96	34.7	71.78	70.26	13.12	57.49	73.91	14.92

### Sheet: RMSE Mean
Method	B	CD14 Mono	CD16 Mono	CD4 T	CD8 T	DC	NK	T	Average
BIOLORD	0.43	1.06	0.58	0.43	0.37	0.69	0.45	0.39	0.55
CPA	0.24	1.07	0.51	0.23	0.28	0.95	0.33	0.22	0.48
perturbation-agnostic	1.15	2.01	1.71	1	1	1.81	1.18	0.99	1.36
context-agnostic	0.24	1.31	0.84	0.57	0.37	0.64	0.41	0.34	0.59
SCDISENTANGLE	0.23	0.76	0.21	0.15	0.26	0.57	0.24	0.16	0.32
SCDISINFACT	0.32	0.82	0.55	0.36	0.42	0.54	0.47	0.41	0.49
SCGEN	0.19	1.43	0.65	0.21	0.24	0.62	0.33	0.18	0.48

### Sheet: Single-cell Identity preservati
Method	B	CD14 Mono	CD16 Mono	CD4 T	CD8 T	DC	NK	T	Average
BIOLORD	51.35	52.95	52.63	50.39	51.03	53.36	51.32	52.41	51.93
CPA	71.06	71.48	75.81	66.06	70.65	79.74	73.71	71.64	72.52
perturbation-agnostic
context-agnostic
SCDISENTANGLE	81.5	79.26	79.25	78.63	80.51	86.32	86.48	86.69	82.33
SCDISINFACT	51.16	51.82	52.07	50.84	51.03	53.01	50.76	50.57	51.41
SCGEN	64.02	67.35	65.46	58.24	60.64	74.87	63.53	69.95	65.51

### Sheet: Wasserstein
Method	B	CD14 Mono	CD16 Mono	CD4 T	CD8 T	DC	NK	T	Average
BIOLORD	0.59	0.9	0.55	0.6	0.54	0.69	0.61	0.6	0.63
CPA	0.37	0.92	0.42	0.38	0.39	0.83	0.42	0.41	0.52
perturbation-agnostic
context-agnostic
SCDISENTANGLE	0.29	0.65	0.2	0.22	0.3	0.52	0.29	0.25	0.34
SCDISINFACT	0.51	0.72	0.54	0.52	0.55	0.56	0.59	0.59	0.57
SCGEN	0.44	1.32	0.61	0.43	0.44	0.61	0.5	0.45	0.6
