## Supplementary Table 3 - Liver benchmark for "scDisentangle: sequential disentanglement for single-cell perturbation response prediction"

### Sheet: Normalized RMSE Mean
Method	Pericentral	Periportal	Average
BIOLORD	1.1	1.51	1.31
CPA	0.57	0.7	0.63
perturbation-agnostic	1	1	1
context-agnostic	1.64	0.73	1.19
SCDISENTANGLE	0.26	0.4	0.33
SCDISINFACT	0.42	0.55	0.48
SCGEN	0.86	0.52	0.69

### Sheet: Pearson Mean
Method	Pericentral	Periportal	Average
BIOLORD	99.07	99.17	99.12
CPA	98.52	98.86	98.69
perturbation-agnostic	96.27	97.8	97.03
context-agnostic	86.48	97.73	92.11
SCDISENTANGLE	99.63	99.41	99.52
SCDISINFACT	98.89	98.92	98.9
SCGEN	97.19	99.13	98.16

### Sheet: Pearson Mean Delta
Method	Pericentral	Periportal	Average
BIOLORD	91.49	82.83	87.16
CPA	86.22	81.31	83.77
perturbation-agnostic
context-agnostic	59.88	80.67	70.27
SCDISENTANGLE	97.21	94.72	95.97
SCDISINFACT	95.73	85.28	90.5
SCGEN	71.82	86.83	79.32

### Sheet: R2 Mean
Method	Pericentral	Periportal	Average
BIOLORD	77.82	72.77	75.29
CPA	95.01	95.6	95.31
perturbation-agnostic	84.77	91.01	87.89
context-agnostic	58.93	95.22	77.08
SCDISENTANGLE	98.97	98.58	98.78
SCDISINFACT	97.29	97.28	97.28
SCGEN	88.6	97.52	93.06

### Sheet: R2 Mean Delta
Method	Pericentral	Periportal	Average
BIOLORD	-85.54	-275.27	-180.41
CPA	58.27	39.39	48.83
perturbation-agnostic
context-agnostic	-243.56	34.18	-104.69
SCDISENTANGLE	91.36	80.48	85.92
SCDISINFACT	77.33	62.51	69.92
SCGEN	4.66	65.85	35.25

### Sheet: RMSE Mean
Method	Pericentral	Periportal	Average
BIOLORD	0.41	0.54	0.47
CPA	0.21	0.25	0.23
perturbation-agnostic	0.37	0.36	0.36
context-agnostic	0.6	0.26	0.43
SCDISENTANGLE	0.1	0.14	0.12
SCDISINFACT	0.15	0.2	0.18
SCGEN	0.32	0.19	0.25

### Sheet: Single-cell Identity preservati
Method	Pericentral	Periportal	Average
BIOLORD	50.36	50.84	50.6
CPA	60.7	58.9	59.8
perturbation-agnostic
context-agnostic
SCDISENTANGLE	65.21	66.53	65.87
SCDISINFACT	56.96	56.75	56.86
SCGEN	61.6	62.25	61.92

### Sheet: Wasserstein
Method	Pericentral	Periportal	Average
BIOLORD	0.56	0.63	0.6
CPA	0.28	0.33	0.3
perturbation-agnostic
context-agnostic
SCDISENTANGLE	0.17	0.23	0.2
SCDISINFACT	0.31	0.33	0.32
SCGEN	0.36	0.29	0.32
