## Supplementary Table 5 - Split IDs of double perturbations in the Norman combinatorially-seen scenario for "scDisentangle: sequential disentanglement for single-cell perturbation response prediction"

### Sheet: Sheet1
Double perturbation	Split
CBL+TGFBR2	1
CEBPB+MAPK1	1
FOSB+UBASH3B	1
IGDCC3+PRTG	1
LYL1+CEBPB	1
MAP2K6+IKZF3	1
PTPN12+PTPN9	1
SET+CEBPE	1
SET+KLF1	1
SGK1+S1PR2	1
CEBPB+PTPN12	2
CEBPE+CNN1	2
DUSP9+KLF1	2
DUSP9+PRTG	2
FOSB+OSR2	2
FOXA1+FOXF1	2
IGDCC3+ZBTB25	2
RHOXF2+SET	2
UBASH3B+UBASH3A	2
ZBTB10+SNAI1	2
AHR+KLF1	3
BCL2L11+BAK1	3
CBL+PTPN12	3
ETS2+IGDCC3	3
JUN+CEBPB	3
KLF1+TGFBR2	3
MAP2K3+MAP2K6	3
MAP2K3+SLC38A2	3
MAPK1+PRTG	3
PLK4+STIL	3
CNN1+MAPK1	4
ETS2+CEBPE	4
ETS2+MAPK1	4
FOXA1+FOXL2	4
FOXL2+HOXB9	4
FOXL2+MEIS1	4
KLF1+FOXA1	4
KLF1+MAP2K6	4
PTPN12+ZBTB25	4
SAMD1+ZBTB1	4
CEBPE+KLF1	5
ETS2+MAP7D1	5
FEV+CBFA2T3	5
FEV+ISL2	5
FOXA3+HOXB9	5
IGDCC3+MAPK1	5
MAP2K3+IKZF3	5
MAPK1+IKZF3	5
SAMD1+UBASH3B	5
TGFBR2+IGDCC3	5
CBL+CNN1	6
CEBPE+PTPN12	6
ETS2+PRTG	6
FOXA1+HOXB9	6
FOXA3+FOXL2	6
KIF18B+KIF2C	6
KLF1+CLDN6	6
RHOXF2+ZBTB25	6
SGK1+TBX3	6
ZBTB10+ELMSAN1	6
CBL+PTPN9	7
CDKN1C+CDKN1B	7
CEBPE+RUNX1T1	7
ETS2+IKZF3	7
FOSB+IKZF3	7
JUN+CEBPA	7
PRDM1+CBFA2T3	7
SAMD1+PTPN12	7
SNAI1+DLX2	7
UBASH3B+PTPN9	7
BPGM+ZBTB1	8
CBL+UBASH3A	8
CEBPB+CEBPA	8
DUSP9+SNAI1	8
FOSB+CEBPB	8
FOSB+CEBPE	8
FOXF1+HOXB9	8
KLF1+BAK1	8
MAP2K6+ELMSAN1	8
SGK1+TBX2	8
CDKN1B+CDKN1A	9
CEBPE+CEBPA	9
FEV+MAP7D1	9
FOSB+PTPN12	9
POU3F2+CBFA2T3	9
PTPN12+SNAI1	9
SNAI1+UBASH3B	9
TBX3+TBX2	9
TGFBR2+PRTG	9
UBASH3B+ZBTB25	9
AHR+FEV	10
CEBPE+CEBPB	10
FOXA3+FOXA1	10
FOXF1+FOXL2	10
POU3F2+FOXL2	10
SAMD1+TGFBR2	10
TMSB4X+BAK1	10
UBASH3B+OSR2	10
ZBTB10+PTPN12	10
ZC3HAV1+CEBPA	10
CEBPE+SPI1	11
CNN1+UBASH3A	11
DUSP9+IGDCC3	11
IRF1+SET	11
KLF1+COL2A1	11
MAP2K3+ELMSAN1	11
MAP2K6+SPI1	11
PTPN12+OSR2	11
TGFBR2+ETS2	11
UBASH3B+PTPN12	11
BPGM+SAMD1	12
CBL+UBASH3B	12
CDKN1C+CDKN1A	12
FOXA3+FOXF1	12
KLF1+CEBPA	12
LHX1+ELMSAN1	12
MAPK1+TGFBR2	12
UBASH3B+CNN1	12
ZBTB10+DLX2	12
ZC3HAV1+HOXC13	12
BCL2L11+TGFBR2	13
CEBPB+OSR2	13
DUSP9+ETS2	13
DUSP9+MAPK1	13
ETS2+CNN1	13
PTPN12+UBASH3A	13
ZC3HAV1+CEBPE	13
ZNF318+FOXL2	13
