## Supplementary Table 11 - Benchmark on myocarditis CD8+ T subset for "scDisentangle: sequential disentanglement for single-cell perturbation response prediction"

### Sheet: Normalized RMSE Mean
Method	SIC_153	SIC_164	SIC_171	SIC_175	SIC_177	SIC_199	SIC_217	SIC_232	SIC_258	SIC_264	SIC_48	Average
perturbation-agnostic	1	1	1	1	1	1	1	1	1	1	1	1
context-agnostic	0.85	0.84	0.7	0.62	0.82	0.65	1.14	0.56	0.53	0.61	0.76	0.73
SCDISENTANGLE	0.63	0.72	0.75	0.65	0.51	0.39	0.53	0.53	0.67	0.46	0.49	0.58

### Sheet: Pearson Mean
Method	SIC_153	SIC_164	SIC_171	SIC_175	SIC_177	SIC_199	SIC_217	SIC_232	SIC_258	SIC_264	SIC_48	Average
perturbation-agnostic	87.39	75.33	62.82	49.55	87.48	85.43	94.17	81.9	29.39	72.76	45.2	70.13
context-agnostic	92.75	77.56	75.17	82.95	83.83	95.31	93.61	94.32	82.81	86.94	85.11	86.4
SCDISENTANGLE	95.73	83.36	69.43	80.48	95.46	99.49	98.57	94.94	72.66	94.19	96.19	89.14

### Sheet: Pearson Mean Delta
Method	SIC_153	SIC_164	SIC_171	SIC_175	SIC_177	SIC_199	SIC_217	SIC_232	SIC_258	SIC_264	SIC_48	Average
perturbation-agnostic
context-agnostic	60.08	57.65	72.62	77.61	72.8	81.47	49.38	83.53	89.14	70.14	89.02	73.04
SCDISENTANGLE	75.27	58.82	61.46	76.56	86.36	94.52	83.12	86.77	85.8	88.94	93.53	81.01

### Sheet: R2 Mean
Method	SIC_153	SIC_164	SIC_171	SIC_175	SIC_177	SIC_199	SIC_217	SIC_232	SIC_258	SIC_264	SIC_48	Average
perturbation-agnostic	70.2	35.61	-20.23	11.09	-8.6	68.24	82.15	60.86	-55.71	16.24	10.39	24.57
context-agnostic	78.24	54.97	41.57	65.77	26.26	86.77	76.65	87.77	55.45	69.27	48.85	62.87
SCDISENTANGLE	88.04	66.37	32.08	62.53	72.1	95.09	94.85	88.95	29.17	82.31	78	71.77

### Sheet: R2 Mean Delta
Method	SIC_153	SIC_164	SIC_171	SIC_175	SIC_177	SIC_199	SIC_217	SIC_232	SIC_258	SIC_264	SIC_48	Average
perturbation-agnostic
context-agnostic	13.44	4.66	44.41	54.69	-156.94	55.03	-74.8	67.94	70.53	35	42.89	14.26
SCDISENTANGLE	52.44	28.78	35.38	50.41	2.79	83.32	61.45	71.03	53.15	62.58	75.44	52.43

### Sheet: RMSE Mean
Method	SIC_153	SIC_164	SIC_171	SIC_175	SIC_177	SIC_199	SIC_217	SIC_232	SIC_258	SIC_264	SIC_48	Average
perturbation-agnostic	0.75	0.85	0.91	1.07	0.93	0.65	0.6	0.54	1.07	0.82	0.42	0.78
context-agnostic	0.64	0.71	0.64	0.67	0.77	0.42	0.69	0.3	0.57	0.5	0.32	0.57
SCDISENTANGLE	0.48	0.61	0.68	0.7	0.47	0.25	0.32	0.29	0.72	0.38	0.21	0.46
