## Supplementary Table 12 - Benchmark on myocarditis using the full dataset for "scDisentangle: sequential disentanglement for single-cell perturbation response prediction"

### Sheet: Normalized RMSE Mean
Method	SIC_153	SIC_164	SIC_171	SIC_175	SIC_177	SIC_199	SIC_217	SIC_232	SIC_258	SIC_264	SIC_48	Average
perturbation-agnostic	1	1	1	1	1	1	1	1	1	1	1	1
context-agnostic	0.79	0.75	0.7	0.6	0.76	0.57	1.03	0.59	0.5	0.58	0.64	0.68
SCDISENTANGLE	0.61	0.72	0.73	0.68	0.54	0.42	0.61	0.54	0.67	0.48	0.44	0.59

### Sheet: Pearson Mean
Method	SIC_153	SIC_164	SIC_171	SIC_175	SIC_177	SIC_199	SIC_217	SIC_232	SIC_258	SIC_264	SIC_48	Average
perturbation-agnostic	89.23	71.73	66.21	31.82	89.16	83.97	93.91	84.19	35.22	73.59	44.26	69.39
context-agnostic	93.9	78.92	76.41	82.19	86.98	97.2	94.96	94.39	86.71	89.06	88.04	88.07
SCDISENTANGLE	96.92	80.64	73.25	72.91	95.1	99.45	98.49	95.84	76.33	92.63	96.24	88.89

### Sheet: Pearson Mean Delta
Method	SIC_153	SIC_164	SIC_171	SIC_175	SIC_177	SIC_199	SIC_217	SIC_232	SIC_258	SIC_264	SIC_48	Average
perturbation-agnostic
context-agnostic	60.45	62.09	71.18	83.85	76.68	83.45	47.21	81.57	90.53	74.7	90.52	74.75
SCDISENTANGLE	75.25	57.31	64.03	76.27	86.12	94.09	77.19	87.52	84.68	83.71	94.49	80.06

### Sheet: R2 Mean
Method	SIC_153	SIC_164	SIC_171	SIC_175	SIC_177	SIC_199	SIC_217	SIC_232	SIC_258	SIC_264	SIC_48	Average
perturbation-agnostic	69.93	18.23	-11.77	-3.01	-21.8	64.68	77.76	65.43	-42.58	20.62	11.03	22.59
context-agnostic	81.05	54.06	44.91	63.37	30.5	88.53	76.43	88	64.3	73.65	63.14	66.18
SCDISENTANGLE	88.77	56.95	41.08	51.97	64.52	93.55	91.67	89.9	35.67	81.59	82.52	70.74

### Sheet: R2 Mean Delta
Method	SIC_153	SIC_164	SIC_171	SIC_175	SIC_177	SIC_199	SIC_217	SIC_232	SIC_258	SIC_264	SIC_48	Average
perturbation-agnostic
context-agnostic	18.4	15.96	41.21	61.12	-165.71	64.6	-50.96	64.63	74.22	43.53	58.57	20.51
SCDISENTANGLE	51.61	21.25	37.12	49.02	-35.62	80.1	46.62	70.25	53.55	60.53	80.35	46.8

### Sheet: RMSE Mean
Method	SIC_153	SIC_164	SIC_171	SIC_175	SIC_177	SIC_199	SIC_217	SIC_232	SIC_258	SIC_264	SIC_48	Average
perturbation-agnostic	0.76	0.92	0.86	1.17	0.95	0.69	0.71	0.49	0.97	0.82	0.44	0.8
context-agnostic	0.6	0.69	0.61	0.7	0.72	0.39	0.73	0.29	0.49	0.47	0.28	0.54
SCDISENTANGLE	0.46	0.67	0.63	0.8	0.51	0.29	0.43	0.26	0.65	0.39	0.19	0.48
